# Antagonistic regulation of *Drosophila* mitochondrial uncoupling protein *UCP4b* by cold and BMP signaling

**DOI:** 10.1101/2022.01.27.477603

**Authors:** Nirmalya Chatterjee, Wei Song, Phillip A. Dumesic, Bruce Spiegelman, Norbert Perrimon

**Affiliations:** Department of Genetics, Blavatnik Institute, Harvard Medical School, Boston, MA 02115, USA; Dana-Farber Cancer Institute, Boston, MA 02115, USA; Department of Cell Biology, Blavatnik Institute, Harvard Medical School, Boston, MA 02115, USA; Howard Hughes Medical Institute, Boston, MA 02115, USA; Frontier Science Center for Immunology and Metabolism, Medical Research Institute, Wuhan University, Wuhan, Hubei 430071, China

## Abstract

Regulation of energy metabolism and response to cold are intimately linked in mammals. Central to these two processes are the mitochondrial uncoupling proteins (UCPs), which by promoting proton leakage across the inner mitochondrial membrane lead to the generation of heat instead of ATP synthesis. In addition to heat generation, UCPs also influence energy storage and can protect against obesity and diabetes. Cold-blooded animals like flies also contain UCPs that protect from cold, however their regulations are poorly understood. We find that *Drosophila UCP4b* is induced by cold in a cell-intrinsic manner and protects against cold and obesity in fly models. Mechanistically, cold regulates *UCP4b* expression through calcium signaling and Spargel (Srl), the *Drosophila* ortholog of mammalian PGC1α. To the opposite, MAD, acting downstream of the BMP branch of the TGFβ signaling pathway, represses *UCP4b* expression independently of cold. Interestingly, the two mechanisms of *UCP4b* regulation are integrated as MAD binding to the *UCP4b* promoter is displaced by cold in a *Srl-*dependent manner. We discuss the similarities between the regulation of mammalian and *Drosophila* UCPs.

**Significance:** Mitochondrial uncoupling proteins (UCPs) that uncouple the mitochondrial respiration from ATP synthesis regulate energy metabolism, non-shivering thermogenesis, and redox balance in vertebrates and invertebrates. However, their regulation in *Drosophila* is poorly understood. We found that *Drosophila* uncoupling protein UCP4b is induced by cold in a cell-autonomous fashion. Conversely, MAD, acting downstream of BMP signaling, inhibits *UCP4b* expression. MAD is displaced from the upstream regions of the *UCP4b* gene by cold. UCP4b protects *Drosophila* against cold and diet-induced obesity. The regulation of UCP4b by cold and BMP signaling is reminiscent of the regulation of mammalian uncoupling protein UCP1. Altogether, we discovered an important regulator of *Drosophila* energy metabolism which is controlled by regulatory processes that are similar between *Drosophila* and mammals.
