## Supplementary material for "Antagonistic regulation of *Drosophila* mitochondrial uncoupling protein *UCP4b* by cold and BMP signaling": Dataset S1

### Sheet: Sheet1
Primer name	Sequence
UCP4a-F	GCTGACCTCGTCAAGGTGC
UCP4a-R	CTTCCACAGGCCCTTAATTCC
UCP4b-F	AACACAGTCTTTAGGCCAGCA
UCP4b-R	CCGTGAGGTAGAGTTCAACCG
UCP4c-F	CGGGCAACTCTTACCAACAT
UCP4c-R	CTTGAGCACTTCCTCGTTCC
UCP5-F	GGTCAGAAAATCGACCAATCGT
UCP5-R	GGCCAAATACCGGAATAGAGG
RPL32-F	GCTAAGCTGTCGCACAAATG
RPL32-R	GTTCGATCCGTAACCGATGT
aTub-F	CAACCAGATGGTCAAGTGCG
aTub-R	ACGTCCTTGGGCACAACATC
Srl-F	TCACGAATGCTAAATGTGTTCCA
Srl-R	GTGTATCTGTCAGTTGCAGTTCA
UCP4b-P-F	AAGGTGCAAGTCAAACCATCT
UCP4b-P-R	TTCATATTAACGAATAGGATTGGGA
NC-F	AAACGCCCATAACTCGGTAAAT
NC-R	AGACTGTTAATGATGTTGCTGTTG
