## Supplementary material for "Antagonistic regulation of *Drosophila* mitochondrial uncoupling protein *UCP4b* by cold and BMP signaling": Dataset S2

### Sheet: Sheet1
Primer name	Sequence
GFPi1F	TAATACGACTCACTATAGGCACATGAAGCAGCACGACTT
GFPi1R	TAATACGACTCACTATAGGTGTTCTGCTGGTAGTGGTCG
Srli1F	TAATACGACTCACTATAGGAATAGGGGAAATTCGGGTTG
Srli1R	TAATACGACTCACTATAGGCAAGCAGGCGAAAATAGAGG
Srli2F	TAATACGACTCACTATAGGTGCCGGCTTATCTATTGACC
Srli2R	TAATACGACTCACTATAGGCGGAGGAGGAGGACATACAA
Medi1F	TAATACGACTCACTATAGGTGTCTGAGCATCGTCCACTC
Medi1R	TAATACGACTCACTATAGGTGTATGGTCACGCACTTGCT
Medi2F	TAATACGACTCACTATAGGACGCCAGTCCATCAAAGAAA
Medi2R	TAATACGACTCACTATAGGGCCGCTTGTTCAGTATCTCC
MADi1F	TAATACGACTCACTATAGGGTCGTTCGGATTGTTGGAGT
MADi1R	TAATACGACTCACTATAGGAAGCAGAAGGAGGTGTGCAT
MADi2F	TAATACGACTCACTATAGGAGCTCGCTGTCCATTTTCAT
MADi2R	TAATACGACTCACTATAGGAAATGGGCTCTCCGCATAAT
Put-i-1F	TAATACGACTCACTATAGGTGGAATATCATGGCCAAACC
Put-i-1R	TAATACGACTCACTATAGGTGAGATAACAAACTCATCGCCA
Put-i-2F	TAATACGACTCACTATAGGCAAAGCGTTCCATCACACAC
Put-i-2R	TAATACGACTCACTATAGGATGATATTCCAGCCAGGCAA
Gbb-i-1F	TAATACGACTCACTATAGGGTGCCCAACGACAACTACCT
Gbb-i-1R	TAATACGACTCACTATAGGATGTCGTCCAGCTTCACCTC
Gbb-i-2F	TAATACGACTCACTATAGGGACTCGGAATGGTTCTGCTC
Gbb-i-2R	TAATACGACTCACTATAGGAGACGTCCAGCAGGAACTTG
Tkvi1F	TAATACGACTCACTATAGGCACAGAACGAGACCCACTGA
Tkvi1R	TAATACGACTCACTATAGGATGGGCAGCCTACACGATTA
Tkvi2F	TAATACGACTCACTATAGGCGTCGCTTGTAGGTGAAACA
Tkvi2R	TAATACGACTCACTATAGGTCCGGACAATGTAAGCAATG
Saxi1F	TAATACGACTCACTATAGGTTACCCACACCTGCCAGAAT
Saxi1R	TAATACGACTCACTATAGGACCACATTCACGAACTTCCC
Saxi2F	TAATACGACTCACTATAGGACGCTAGCCAAACAGGTCAC
Saxi2R	TAATACGACTCACTATAGGACGCTAGCCAAACAGGTCAC
